# Transposase N-terminal phosphorylation and asymmetric transposon ends inhibit *piggyBac* transposition in mammalian cells

**DOI:** 10.1101/2022.09.26.509586

**Authors:** Wentian Luo, Alison B. Hickman, Pavol Genzor, Rodolfo Ghirlando, Christopher M. Furman, Anna Menshikh, Astrid Haase, Fred Dyda, Matthew H. Wilson

## Abstract

Mechanistic regulation of DNA transposon systems in mammalian cells remains poorly understood. Using modeling, biochemical, and cell-based assays, we sought to extend the recent cryoEM structural insight into the *piggyBac* transpososome to evaluate the previously unexplained role of the transposase N-terminus, the need for asymmetric transposon ends, and the complexity of transposase tetramer formation for transposition in mammalian cells. We found that N-terminal phosphorylation by casein kinase II inhibits transposase-DNA interaction and designed deletion of this phosphorylated domain releases inhibition thereby enhancing activity. We also found that the N-terminal domain promotes transposase dimerization in the absence of transposon DNA. N-terminal deletion enables transposition of symmetric transposon ends that was previously not achievable with *piggyBac*. The complex transposase tetramer needed for transposition of asymmetric transposon ends can be overcome via appending a second transposase C-terminal domain in combination with symmetric transposon ends overcoming the negative regulation by asymmetric ends. Our results demonstrate that N-terminal transposase phosphorylation and the requirement for asymmetric transposon ends both negatively regulate *piggyBac* transposons in mammalian cells. These novel insights into mechanism and structure of the *piggyBac* transposase expand its potential use for genomic applications.
