## Supplemental mass spec table for "Transposase N-terminal phosphorylation and asymmetric transposon ends inhibit *piggyBac* transposition in mammalian cells"

### Sheet: Sheet1
ScanF	Enzyme	z	Reference	ModScore Peptide_A	Site 1 Position_A	Site 1 Score_A	Site 2 Position_A	Site 2 Score_A	ModScore Peptide_B	Site 1 Position_B	Site 1 Score_B	Site 2 Position_B	Site 2 Score_B
13076	AspN	2	PiggyBac	D.DEHILSALLQS#D.D	17	100.207	0	0	D.DEHILSALLQS#D.D	17	127.178	0	0
13120	AspN	2	PiggyBac	D.DEHILSALLQS#D.D	17	100.207	0	0	D.DEHILSALLQS#D.D	17	105.533	0	0
13865	AspN	2	PiggyBac	E.HILSALLQS#DDEL.V	17	38.189	0	0	E.HILSALLQS#DDEL.V	17	38.324	0	0
13231	AspN	2	PiggyBac	D.DEHILSALLQS#D.D	17	65.44	0	0	D.DEHILSALLQS#D.D	17	86.156	0	0
14187	AspN	2	PiggyBac	D.DEHILSALLQS#DDEL.V	17	26.927	0	0	D.DEHILSALLQS#DDEL.V	17	25.583	0	0
13163	AspN	2	PiggyBac	D.DEHILSALLQS#D.D	17	65.44	0	0	D.DEHILSALLQS#D.D	17	52.679	0	0
13204	AspN	2	PiggyBac	D.DEHILSALLQS#D.D	17	65.44	0	0	D.DEHILSALLQS#D.D	17	68.603	0	0
13022	AspN	2	PiggyBac	D.DEHILSALLQS#D.D	17	65.44	0	0	D.DEHILSALLQS#D.D	17	86.156	0	0
13240	AspN	2	PiggyBac	D.DEHILSALLQS#D.D	17	65.44	0	0	D.DEHILSALLQS#D.D	17	86.156	0	0
13870	AspN	3	PiggyBac	-.GGGGSGM*GSSLDDEHILSALLQS#D.D	17	80.999	0	0	-.GGGGSGM*GSSLDDEHILSALLQS#D.D	17	51.688	0	0
13854	AspN	2	PiggyBac	E.HILSALLQS#DDEL.V	17	51.004	0	0	E.HILSALLQS#DDEL.V	17	38.324	0	0
13561	AspN	2	PiggyBac	D.DEHILSALLQS#D.D	17	51.004	0	0	D.DEHILSALLQS#D.D	17	38.324	0	0
13974	AspN	3	PiggyBac	-.GGGGSGM*GSSLDDEHILSALLQS#D.D	17	44.973	0	0	-.GGGGSGM*GSSLDDEHILSALLQS#D.D	17	51.688	0	0
12507	AspN	2	PiggyBac	E.HILSALLQS#D.D	17	81.692	0	0	E.HILSALLQS#D.D	17	68.603	0	0
13548	AspN	2	PiggyBac	D.DEHILSALLQS#D.D	17	51.004	0	0	D.DEHILSALLQS#D.D	17	68.603	0	0
13349	AspN	2	PiggyBac	D.DEHILSALLQS#D.D	17	51.004	0	0	D.DEHILSALLQS#D.D	17	38.324	0	0
12707	AspN	2	PiggyBac	D.EHILSALLQS#D.D	17	51.004	0	0	D.EHILSALLQS#D.D	17	68.603	0	0
12459	AspN	2	PiggyBac	E.HILSALLQS#D.D	17	38.189	0	0	E.HILSALLQS#D.D	17	52.679	0	0
13330	AspN	2	PiggyBac	D.DEHILSALLQS#D.D	17	65.44	0	0	D.DEHILSALLQS#D.D	17	86.156	0	0
11427	AspN	2	PiggyBac	L.SALLQS#DDELVGED.S	17	20.167	0	0	L.SALLQS#DDELVGED.S	17	16.509	0	0
11384	AspN	3	PiggyBac	S.DHVS#EDDVQSDTEEAFIDEVH.E	35	18.978	0	0	S.DHVSEDDVQS#DTEEAFIDEVH.E	41	8.532	0	0
10873	AspN	2	PiggyBac	D.HVS#EDDVQSDTEEAFI.D	35	45.026	0	0	D.HVS#EDDVQSDTEEAFI.D	35	47.925	0	0
11047	AspN	2	PiggyBac	S.DHVS#EDDVQSDTEEAFI.D	35	23.624	0	0	S.DHVS#EDDVQSDTEEAFI.D	35	23.146	0	0
10933	AspN	2	PiggyBac	S.DHVS#EDDVQS#DTEEAFI.D	35	27.121	47	6.591	S.DHVS#EDDVQS#DTEEAFI.D	35	19.477	47	9.404
7762	AspN	2	PiggyBac	D.HVS#EDDVQS#DTEEAF.I	35	36.556	47	6.591	D.HVS#EDDVQS#DTEEAF.I	35	19.477	47	0
10964	AspN	2	PiggyBac	S.DHVS#EDDVQSDTEEAFI.D	35	15.007	0	0	S.DHVS#EDDVQSDTEEAFI.D	35	23.146	0	0
11107	AspN	2	PiggyBac	S.DHVS#EDDVQS#DTEEAFI.D	35	27.121	47	6.591	S.DHVS#EDDVQS#DTEEAFI.D	35	4.137	47	0
7831	AspN	2	PiggyBac	D.HVS#EDDVQS#DTEEAF.I	35	36.556	47	17.009	D.HVS#EDDVQS#DTEEAF.I	35	53.466	47	22.851
11053	AspN	2	PiggyBac	S.DHVS#EDDVQS#DTEEAFI.D	35	11.721	47	0	S.DHVS#EDDVQS#DTEEAFI.D	35	10.873	47	0
11331	AspN	2	PiggyBac	S.DHVS#EDDVQS#DTEEAFI.D	35	18.805	47	0	S.DHVS#EDDVQS#DTEEAFI.D	35	29.573	47	0
11469	AspN	2	PiggyBac	S.DHVS#EDDVQS#DTEEAFI.D	35	18.805	47	6.591	S.DHVS#EDDVQS#DTEEAFI.D	35	29.573	47	9.404
10890	AspN	2	PiggyBac	D.HVS#EDDVQS#DTEEAFI.D	35	18.805	47	6.591	D.HVS#EDDVQS#DTEEAFI.D	35	29.573	47	9.404
10353	AspN	2	PiggyBac	E.DDVQS#DTEEAFIDEVH.E	41	6.591	0	0	E.DDVQS#DTEEAFIDEVH.E	41	0	0	0
11964	AspN	2	PiggyBac	D.DVQS#DTEEAFIDEVH.E	41	17.009	0	0	D.DVQS#DTEEAFIDEVH.E	41	22.851	0	0
10753	AspN	2	PiggyBac	D.VQS#DTEEAFIDEVH.E	41	17.009	0	0	D.VQS#DTEEAFIDEVH.E	41	0	0	0
10633	AspN	2	PiggyBac	D.DVQS#DTEEAFIDEVH.E	41	6.591	0	0	D.DVQS#DTEEAFIDEVH.E	41	0	0	0
11680	AspN	2	PiggyBac	E.DDVQS#DTEEAFIDEVH.E	41	17.009	0	0	E.DDVQS#DTEEAFIDEVH.E	41	9.404	0	0
10365	AspN	2	PiggyBac	E.DDVQS#DTEEAFIDEVH.E	41	6.591	0	0	E.DDVQS#DTEEAFIDEVH.E	41	9.404	0	0
11914	AspN	2	PiggyBac	D.DVQS#DTEEAFIDEVH.E	41	30.835	0	0	D.DVQS#DTEEAFIDEVH.E	41	22.851	0	0
11910	AspN	2	PiggyBac	D.DVQS#DTEEAFIDEVH.E	41	30.835	0	0	D.DVQS#DTEEAFIDEVH.E	41	22.851	0	0
10581	AspN	2	PiggyBac	S.DHVSEDDVQS#DTEEAFI.D	41	0	0	0	S.DHVSEDDVQS#DTEEAFI.D	41	0	0	0
11736	AspN	2	PiggyBac	E.DDVQS#DTEEAFIDEVH.E	41	30.835	0	0	E.DDVQS#DTEEAFIDEVH.E	41	22.851	0	0
11798	AspN	2	PiggyBac	E.DDVQS#DTEEAFIDEVH.E	41	0	0	0	E.DDVQS#DTEEAFIDEVH.E	41	0	0	0
11374	AspN	3	PiggyBac	S.DHVSEDDVQS#DTEEAFIDEVH.E	41	4.085	0	0	S.DHVSEDDVQS#DTEEAFIDEVH.E	41	6.65	0	0
11299	AspN	2	PiggyBac	D.DVQS#DTEEAFI.D	41	6.591	0	0	D.DVQS#DTEEAFI.D	41	9.404	0	0
10369	AspN	2	PiggyBac	Q.S#DTEEAFIDEVH.E	41	7.71	0	0	Q.S#DTEEAFIDEVH.E	41	10.589	0	0
11804	AspN	2	PiggyBac	E.DDVQS#DTEEAFIDEVH.E	41	6.591	0	0	E.DDVQS#DTEEAFIDEVH.E	41	9.404	0	0
11137	AspN	2	PiggyBac	D.DVQS#DTEEAFI.D	41	30.835	0	0	D.DVQS#DTEEAFI.D	41	22.851	0	0
9878	AspN	2	PiggyBac	D.DVQS#DTEEAFID.E	41	17.009	0	0	D.DVQS#DTEEAFID.E	41	0	0	0
11228	AspN	2	PiggyBac	D.DVQS#DTEEAFI.D	41	6.591	0	0	D.DVQS#DTEEAFI.D	41	9.404	0	0
10424	AspN	2	PiggyBac	S.DHVSEDDVQS#DTEEAFI.D	41	2.806	0	0	S.DHVSEDDVQS#DTEEAFI.D	41	0	0	0
10729	AspN	2	PiggyBac	E.DDVQS#DTEEAFI.D	41	0	0	0	E.DDVQS#DTEEAFI.D	41	0	0	0
10183	AspN	2	PiggyBac	D.VQS#DTEEAFI.D	41	30.835	0	0	D.VQS#DTEEAFI.D	41	39.765	0	0
10142	AspN	2	PiggyBac	E.DDVQS#DTEEAFI.D	41	17.009	0	0	E.DDVQS#DTEEAFI.D	41	22.851	0	0
11084	AspN	2	PiggyBac	E.DDVQSDT#EEAFI.D	43	6.591	0	0	E.DDVQSDT#EEAFI.D	43	9.404	0	0
10731	AspN	2	PiggyBac	S.EDDVQSDT#EEAFI.D	43	6.591	0	0	S.EDDVQSDT#EEAFI.D	43	0	0	0
10817	AspN	2	PiggyBac	E.DDVQSDT#EEAFI.D	43	0	0	0	E.DDVQSDT#EEAFI.D	43	0	0	0
9860	AspN	2	PiggyBac	I.DEVHEVQPTSS#GSEIL.D	59	9.34	0	0	I.DEVHEVQPTSS#GSEIL.D	59	0	0	0
9951	AspN	2	PiggyBac	I.DEVHEVQPTSS#GSEIL.D	59	0	0	0	I.DEVHEVQPTSS#GSEIL.D	59	0	0	0
9999	AspN	2	PiggyBac	I.DEVHEVQPTSS#GSEIL.D	59	0	0	0	I.DEVHEVQPT#SSGSEIL.D	57	0	0	0
9060	AspN	2	PiggyBac	H.EVQPTSS#GSEIL.D	59	0	0	0	H.EVQPTSS#GSEIL.D	59	0	0	0
9715	AspN	2	PiggyBac	I.DEVHEVQPTSSGS#EIL.D	61	6.591	0	0	I.DEVHEVQPTSSGS#EIL.D	61	9.404	0	0
